# Acute and chronic alcohol modulation of extended amygdala calcium dynamics

**DOI:** 10.1101/2023.10.10.561741

**Authors:** Alison V. Roland, Tzu-Hao Harry Chao, Olivia J. Hon, Samantha N. Machinski, Tori R. Sides, Sophia I. Lee, Yen-Yu Ian Shih, Thomas L. Kash

## Abstract

The central amygdala (CeA) and bed nucleus of the stria terminalis (BNST) are reciprocally connected nodes of the extended amygdala thought to play an important role in alcohol consumption. Studies of immediate-early genes indicate that BNST and CeA are acutely activated following alcohol drinking and may signal alcohol reward in nondependent drinkers, while increased stress signaling in the extended amygdala following chronic alcohol exposure drives increased drinking via negative reinforcement. However, the temporal dynamics of neuronal activation in these regions during drinking behavior are poorly understood. In this study, we used fiber photometry and the genetically encoded calcium sensor GCaMP6s to assess acute changes in neuronal activity during alcohol consumption in BNST and CeA before and after a chronic drinking paradigm. Activity was examined in the pan-neuronal population and separately in dynorphinergic neurons. BNST and CeA showed increased pan-neuronal activity during acute consumption of alcohol and other fluid tastants of positive and negative valence, as well as highly palatable chow. Responses were greatest during initial consummatory bouts and decreased in amplitude with repeated consumption of the same tastant, suggesting modulation by stimulus novelty. Dynorphin neurons showed similar consumption-associated calcium increases in both regions. Following three weeks of continuous alcohol access (CA), calcium increases in dynorphin neurons during drinking were maintained, but pan-neuronal activity and BNST-CeA coherence were altered in a sex-specific manner. These results indicate that BNST and CeA, and dynorphin neurons specifically, are engaged during drinking behavior, and activity dynamics are influenced by stimulus novelty and chronic alcohol.
