## Supplemental Tables for "Acute and chronic alcohol modulation of extended amygdala calcium dynamics"

### Sheet: 1
2-WAY ANOVA ⏤ C57BL/6J
	BNST		CeA
ALCOHOL
sex*alcohol	F (1, 11) = 1.245	P=0.2883	F (1, 11) = 0.9262	P=0.3565
sex	F (1, 11) = 0.009927	P=0.9224	F (1, 11) = 0.4453	P=0.5183
alcohol	F (1, 11) = 25.84	P=0.0004	F (1, 11) = 59.35	P<0.0001
SUCROSE
sex*sucrose	F (1, 10) = 0.4417	P=0.5213	F (1, 10) = 0.9739	P=0.3470
sex	F (1, 10) = 0.1098	P=0.7472	F (1, 10) = 0.2673	P=0.6164
sucrose	F (1, 10) = 33.01	P=0.0002	F (1, 10) = 24.02	P=0.0006
QUININE
sex*quinine	F (1, 11) = 1.325	P=0.2741	F (1, 11) = 0.2983	P=0.5958
sex	F (1, 11) = 1.447	P=0.2543	F (1, 11) = 0.002496	P=0.9611
quinine	F (1, 11) = 36.44	P<0.0001	F (1, 11) = 38.64	P<0.0001
SACCHARIN
sex*saccharin	F (1, 10) = 0.004269	P=0.9492	F (1, 9) = 0.05602	P=0.8182
sex	F (1, 10) = 2.612e-006	P=0.9987	F (1, 9) = 0.01121	P=0.9180
saccharin	F (1, 10) = 6.798	P=0.0262	F (1, 9) = 50.61	P<0.0001
WATER
sex*water	F (1, 10) = 0.002642	P=0.9600	F (1, 10) = 0.4180	P=0.5325
sex	F (1, 10) = 0.1065	P=0.7509	F (1, 10) = 0.02568	P=0.8759
water	F (1, 10) = 5.578	P=0.0398	F (1, 10) = 10.21	P=0.0096
HIGH FAT CHOW
sex*hfd	F (1, 11) = 3.314	P=0.0960	F (1, 11) = 4.839	P=0.0501
sex	F (1, 11) = 0.9752	P=0.3446	F (1, 11) = 0.2024	P=0.6616
hfd	F (1, 11) = 19.46	P=0.0010	F (1, 11) = 50.96	P<0.0001
Paired t test: -5 to 0s vs. 0 to 5s ⏤ C57/BL/6J
	BNST		CeA
ALCOHOL	t=5.133, df=12	0.0002	t=7.825, df=12	<0.0001
SUCROSE	t=5.866, df=11	0.0001	t=4.809, df=11	0.0005
QUININE	t=6.062, df=12	<0.0001	t=6.468, df=12	<0.0001
SACCHARIN	t=2.761, df=11	0.0185	t=6.958, df=10	<0.0001
WATER	t=2.477, df=11	0.0308	t=3.283, df=11	0.0073
HIGH FAT CHOW	t=4.180, df=12	0.0013	t=6.380, df=12	<0.0001
Paired t test: first bout vs. last bout ⏤ C57/BL/6J
	BNST		CeA
ALCOHOL	t=5.672, df=12	0.0001	t=3.818, df=12	0.0025
SUCROSE	t=3.703, df=8	0.006	t=3.143, df=8	0.0137
QUININE	t=2.150, df=11	0.0546	t=2.344, df=11	0.0389
SACCHARIN	t=3.702, df=9	0.0049	t=3.229, df=9	0.0103
WATER	t=0.9368, df=10	0.3709	t=1.337, df=10	0.2108
HIGH FAT CHOW	t=7.246, df=12	<0.0001	t=4.501, df=12	0.0007
Paired t-test: No water deprivation ⏤ C57/BL/6J
	BNST		CeA
-5 to 0s vs. 0 to 5s
ALCOHOL	t=2.899, df=6	0.0274	t=5.365, df=6	0.0017
WATER	t=1.594, df=6	0.1621	t=2.515, df=6	0.0456
STANDARD CHOW	t=1.948, df=5	0.1089	t=5.366, df=5	0.003
Water dep. vs. no dep.
ALCOHOL	t=1.358, df=6	0.2232	t=0.2128, df=6	0.8386
WATER	t=0.1271, df=6	0.903	t=0.09983, df=6	0.9237
Standard chow vs. high-fat chow	t=4.539, df=5	0.0062	t=0.02003, df=5	0.9848
2-way ANOVA ⏤ C57BL/6J drinking
ALCOHOL INTAKE
sex*time	F (20, 320) = 1.379	P=0.1300
time	F (4.907, 78.50) = 2.967	P=0.0172
sex	F (1, 16) = 13.95	P=0.0018
ALCOHOL PREFERENCE
sex*time	F (20, 320) = 1.199	P=0.2530
time	F (5.468, 87.49) = 4.526	P=0.0007
sex	F (1, 16) = 5.761	P=0.0289
2-WAY/MIXED MODEL ANOVA ⏤ C57BL/6J post-CA
	BNST		CeA
Alcohol - Peak Z
sex*time	F (2, 18) = 0.5404	P=0.5917	F (2, 26) = 1.348	0.2773
sex	F (1, 9) = 0.2781	P=0.6107	F (1, 26) = 0.003067	0.9563
time	F (2, 18) = 0.8833	P=0.4306	F (2, 26) = 5.252	0.0121
Tukey post hoc
males
pre CA vs. post CA 24 h				0.2919
pre CA vs. post CA 3 wk				0.8461
post CA 24 h vs. post CA 3 wk				0.1325
females
pre CA vs. post CA 24 h				0.0168
pre CA vs. post CA 3 wk				0.167
post CA 24 h vs. post CA 3 wk				0.5229
Alcohol - Delta Z
sex*time	F (2, 14) = 3.574	0.0557	F (2, 16) = 0.5354	0.5956
sex	F (1, 8) = 2.222	0.1744	F (1, 9) = 1.647	0.2314
time	F (2, 14) = 2.850	0.0916	F (1.706, 13.65) = 5.334	0.023
Tukey post hoc
males
pre CA vs. post CA 24 h		0.9663		0.3606
pre CA vs. post CA 3 wk		0.9745		0.5826
post CA 24 h vs. post CA 3 wk		0.8958		0.7462
females
pre CA vs. post CA 24 h		0.0087		0.0885
pre CA vs. post CA 3 wk		0.1462		0.3568
post CA 24 h vs. post CA 3 wk		0.4362		0.6059
first vs. last bout 24 h post CA	t=0.3013, df=5	0.7753	t=1.756, df=5	0.1394
first vs. last bout 3 wk post CA	t=3.490, df=8	0.0082	t=2.406, df=8	0.0428
2-WAY ANOVA⏤ pdyn-cre
	BNST		CeA
ALCOHOL
sex*alcohol	F (1, 13) = 1.591	P=0.2294	F (1, 13) = 0.4552	P=0.5117
sex	F (1, 13) = 1.851	P=0.1968	F (1, 13) = 0.4065	P=0.5348
alcohol	F (1, 13) = 11.61	P=0.0047	F (1, 13) = 10.56	P=0.0063
SUCROSE
sex*sucrose	F (1, 11) = 0.001612	P=0.9687	F (1, 12) = 0.08350	P=0.7775
sex	F (1, 11) = 0.6610	P=0.4335	F (1, 12) = 0.1648	P=0.6919
sucrose	F (1, 11) = 9.576	P=0.0102	F (1, 12) = 7.109	P=0.0206
QUININE
sex*quinine	F (1, 12) = 0.1880	P=0.6723	F (1, 11) = 5.404	P=0.0402
sex	F (1, 12) = 2.533	P=0.1374	F (1, 11) = 3.468	P=0.0895
quinine	F (1, 12) = 7.890	P=0.0158	F (1, 11) = 11.36	P=0.0063
SACCHARIN
sex*saccharin	F (1, 14) = 0.5622	P=0.4658	F (1, 14) = 7.434	P=0.0164
sex	F (1, 14) = 4.595	P=0.0501	F (1, 14) = 7.457	P=0.0162
saccharin	F (1, 14) = 17.05	P=0.0010	F (1, 14) = 25.78	P=0.0002
WATER
sex*water	F (1, 14) = 3.533	P=0.0811	F (1, 14) = 0.008721	P=0.9269
sex	F (1, 14) = 0.5391	P=0.4749	F (1, 14) = 1.365	P=0.2622
water	F (1, 14) = 2.658	P=0.1253	F (1, 14) = 3.915	P=0.0679
HIGH FAT CHOW
sex*hfd	F (1, 11) = 0.5301	P=0.4818	F (1, 11) = 0.8747	P=0.3697
sex	F (1, 11) = 0.02033	P=0.8892	F (1, 11) = 0.3956	P=0.5422
hfd	F (1, 11) = 12.77	P=0.0044	F (1, 11) = 7.419	P=0.0198
Paired t test: -5 to 0s vs. 0 to 5s ⏤ pdyn-cre
	BNST		CeA
ALCOHOL	t=3.104, df=14	0.0078	t=3.759, df=14	0.0021
SUCROSE	t=3.484, df=12	0.0045	t=2.919, df=13	0.012
QUININE	t=2.894, df=13	0.0126	t=2.491, df=12	0.0284
SACCHARIN	t=4.213, df=15	0.0008	t=3.659, df=15	0.0023
WATER	t=2.330, df=15	0.0342	t=2.248, df=15	0.0401
HIGH FAT CHOW	t=3.639, df=12	0.0034	t=3.358, df=12	0.0057
Paired t test: first bout vs. last bout ⏤ pdyn-cre
	BNST		CeA
ALCOHOL	t=1.012, df=14	0.3286	t=1.459, df=14	0.1666
SUCROSE	t=0.7460, df=9	0.4747	t=0.7610, df=10	0.4642
QUININE	t=0.1924, df=12	0.8507	t=0.3571, df=11	0.7278
SACCHARIN	t=0.1500, df=12	0.8832	t=1.787, df=12	0.0992
WATER	t=0.5852, df=11	0.5702	t=0.9604, df=11	0.3575
HIGH FAT CHOW	t=1.716, df=10	0.1169	t=0.6760, df=11	0.513
2-way ANOVA ⏤ pdyn-cre drinking
ALCOHOL INTAKE
sex*time	F (20, 280) = 2.034	P=0.0063
time	F (3.728, 52.20) = 1.526	P=0.2112
sex	F (1, 14) = 0.5186	P=0.4833
ALCOHOL PREFERENCE
sex*time	F (20, 280) = 1.691	P=0.0343
time	F (3.994, 55.91) = 1.673	P=0.1692
sex	F (1, 14) = 0.0003268	P=0.9858
Paired t test: -5 to 0s vs. 0 to 5s ⏤ pdyn-cre post-CA
	BNST		CeA
ALCOHOL	t=5.459, df=11	0.0002	t=3.893, df=12	0.0021
SUCROSE	t=3.043, df=13	0.0094	t=3.874, df=13	0.0019
WATER	t=1.263, df=9	0.2385	t=3.035, df=9	0.0141
HIGH-FAT CHOW	t=3.550, df=12	0.004	t=3.194, df=12	0.0077
Paired t test: pre-CA vs. post-CA ⏤ pdyn-cre
	BNST		CeA
ALCOHOL	t=0.9086, df=11	0.383	t=1.233, df=12	0.2413
SUCROSE	t=0.4823, df=10	0.64	t=0.1884, df=11	0.854
WATER	t=0.5704, df=9	0.5824	t=1.013, df=9	0.3374
HIGH-FAT CHOW	t=1.546, df=10	0.1531	t=1.585, df=10	0.144
